# Introduction of cytosine-5 DNA methylation sensitizes cells to oxidative damage

**DOI:** 10.1101/2024.09.13.612259

**Authors:** J. Krwawicz, C.J. Sheeba, K. Hains, T. McMahon, Y. Zhang, S. Kriaucionis, P. Sarkies

**Affiliations:** Department of Biochemistry, University of Oxford, Oxford, UK; London Institute of Medical Sciences, Imperial College London, Du Cane Road, London, UK; Ludwig Institute for Cancer Research, University of Oxford, Oxford, UK

## Abstract

DNA methylation at the 5 position of cytosine (5mC) is an ancient epigenetic mark in eukaryotes. The levels of total 5mC vary enormously between different species, and the DNA methyltransferases that introduce 5mC have been repeatedly lost in several independent lineages. DNA methyltransferases are a threat to genomic stability due to the increased mutagenicity of 5mC bases and the propensity of DNA methyltransferases themselves to introduce DNA alkylation damage as an off-target effect. However, whether alkylation damage explains why 5mC is frequently lost in evolution is unclear. Here we tested the fitness consequences of DNA methyltransferase-induced alkylation damage by introducing a eukaryotic-like 5mC system into *E. coli*. We showed that introducing 5mC genome-wide leads to increased sensitivity to alkylating agents, which is strongly enhanced by removal of the 3mC repair enzyme AlkB. Unexpectedly, we discovered that 5mC introduction led to increased sensitivity to oxidative stress. We showed that this is due to increased formation of reactive oxygen in the presence of 5mC. We determined that reactive oxygen species led to non-enzymatic oxidation of 5mC, producing modified cytosines such as 5fC that are recognised as DNA base damage in *E. coli*. Overall, our work identifies increased sensitivity to oxidative stress, as well as alkylating agents, as a negative consequence of genome-wide 5mC. Oxidative stress is frequently encountered by organisms in their environment, thus offering a plausible reason for total loss of 5mC in some species.
