## Supplemental Table 1 for "Introduction of cytosine-5 DNA methylation sensitizes cells to oxidative damage"

### Sheet: Fig2-MMS
Data (%)	Experiment	DNMT	genotype			20 mM MMS - 20 min
32.62	1	M.SssI active	WT
38.46	1	M.SssI active	WT
38.67	1	M.SssI active	WT
25.84	2	M.SssI active	WT
23.54	2	M.SssI active	WT
24.08	2	M.SssI active	WT
23.3	3	M.SssI active	WT
18.78	3	M.SssI active	WT
28.29	3	M.SssI active	WT
53.15	1	M.SssI inactive	WT
49.2	1	M.SssI inactive	WT
44.08	1	M.SssI inactive	WT
41.06	2	M.SssI inactive	WT
41.26	2	M.SssI inactive	WT
42.59	2	M.SssI inactive	WT
38.95	3	M.SssI inactive	WT
37.51	3	M.SssI inactive	WT
43.39	3	M.SssI inactive	WT
30.28	1	M.MpeI	WT
33.06	1	M.MpeI	WT
32.8	1	M.MpeI	WT
24.74	2	M.MpeI	WT
24.47	2	M.MpeI	WT
21.06	2	M.MpeI	WT
25.88	3	M.MpeI	WT
26.56	3	M.MpeI	WT
25.66	3	M.MpeI	WT
0.29	1	M.SssI active	alkB
0.21	1	M.SssI active	alkB
0.41	1	M.SssI active	alkB
0.4	2	M.SssI active	alkB
0.45	2	M.SssI active	alkB
0.36	2	M.SssI active	alkB
0.14	3	M.SssI active	alkB
0.27	3	M.SssI active	alkB
0.22	3	M.SssI active	alkB
7.85	1	M.SssI inactive	alkB
10.14	1	M.SssI inactive	alkB
18.32	1	M.SssI inactive	alkB
7.58	2	M.SssI inactive	alkB
5.56	2	M.SssI inactive	alkB
4.39	2	M.SssI inactive	alkB
8.45	3	M.SssI inactive	alkB
8.72	3	M.SssI inactive	alkB
11.06	3	M.SssI inactive	alkB
0.72	1	M.MpeI	alkB
0.72	1	M.MpeI	alkB
0.87	1	M.MpeI	alkB
0.45	2	M.MpeI	alkB
0.25	2	M.MpeI	alkB
0.29	2	M.MpeI	alkB
0.54	3	M.MpeI	alkB
0.53	3	M.MpeI	alkB
0.7	3	M.MpeI	alkB

### Sheet: Fig3-H2O2
Data (%)	Experiment	DNMT	genotype		10 mM H2O2 - 30 min
2	1	M.SssI active	WT
2.5	1	M.SssI active	WT
2.58	1	M.SssI active	WT
2.01	2	M.SssI active	WT
2.25	2	M.SssI active	WT
2.93	2	M.SssI active	WT
3.32	3	M.SssI active	WT
3.63	3	M.SssI active	WT
1.75	3	M.SssI active	WT
5.46	4	M.SssI active	WT
2.49	4	M.SssI active	WT
6.62	4	M.SssI active	WT
3.03	5	M.SssI active	WT
3.47	5	M.SssI active	WT
5.41	5	M.SssI active	WT
66.82	1	M.SssI inactive	WT
41.47	1	M.SssI inactive	WT
43.8	1	M.SssI inactive	WT
70.37	2	M.SssI inactive	WT
41.57	2	M.SssI inactive	WT
45.65	2	M.SssI inactive	WT
74	3	M.SssI inactive	WT
54.46	3	M.SssI inactive	WT
52.82	3	M.SssI inactive	WT
36.53	4	M.SssI inactive	WT
56.69	4	M.SssI inactive	WT
47.96	4	M.SssI inactive	WT
69.35	5	M.SssI inactive	WT
74.65	5	M.SssI inactive	WT
44.62	5	M.SssI inactive	WT
2.79	1	M.SssI active	alkB
1.46	1	M.SssI active	alkB
3	1	M.SssI active	alkB
1.22	2	M.SssI active	alkB
5.6	2	M.SssI active	alkB
2.58	2	M.SssI active	alkB
3.98467	3	M.SssI active	alkB
2.60714	3	M.SssI active	alkB
8.47273	3	M.SssI active	alkB
42.28	1	M.SssI inactive	alkB
46.31	1	M.SssI inactive	alkB
51.33	1	M.SssI inactive	alkB
67.07	2	M.SssI inactive	alkB
44.72	2	M.SssI inactive	alkB
31.48	2	M.SssI inactive	alkB
40.84	3	M.SssI inactive	alkB
50.46	3	M.SssI inactive	alkB
33.54	3	M.SssI inactive	alkB
69.35	4	M.SssI inactive	alkB
74.65	4	M.SssI inactive	alkB
44.62	4	M.SssI inactive	alkB
0.17	1	M.SssI active	fpg
0.112	1	M.SssI active	fpg
0.0851852	1	M.SssI active	fpg
0.125833	2	M.SssI active	fpg
0.0666667	2	M.SssI active	fpg
0.100585	2	M.SssI active	fpg
0.664706	3	M.SssI active	fpg
0.52735	3	M.SssI active	fpg
0.100585	3	M.SssI active	fpg
0.664706	4	M.SssI active	fpg
0.52735	4	M.SssI active	fpg
0.491667	4	M.SssI active	fpg
72.01	1	M.SssI inactive	fpg
55.74	1	M.SssI inactive	fpg
69.48	1	M.SssI inactive	fpg
63.49	2	M.SssI inactive	fpg
57.5	2	M.SssI inactive	fpg
55.4517	2	M.SssI inactive	fpg
53.0928	3	M.SssI inactive	fpg
43.3862	3	M.SssI inactive	fpg
48.8208	3	M.SssI inactive	fpg
59.2179	4	M.SssI inactive	fpg
62.5828	4	M.SssI inactive	fpg
61.1111	4	M.SssI inactive	fpg
57.8358	5	M.SssI inactive	fpg
59.5694	5	M.SssI inactive	fpg
57.1023	5	M.SssI inactive	fpg

### Sheet: Fig6-TET-H2O2
Data (%)	Experiment	DNMT	genotype	IPTG		TET	10 mM H2O2-20 min
74.4755	1	M.SssI inactive	WT	no
77.1357	1	M.SssI inactive	WT	no
76.0192	2	M.SssI inactive	WT	no
65.6535	2	M.SssI inactive	WT	no
73.0887	3	M.SssI inactive	WT	no
72.3183	3	M.SssI inactive	WT	no
74.7253	1	M.SssI inactive	WT	yes
80.2048	1	M.SssI inactive	WT	yes
84.0796	2	M.SssI inactive	WT	yes
56	2	M.SssI inactive	WT	yes
74.3506	3	M.SssI inactive	WT	yes
66.5468	3	M.SssI inactive	WT	yes
17.0968	1	M.SssI active	WT	no
18.2203	1	M.SssI active	WT	no
13.9394	2	M.SssI active	WT	no
15.2551	2	M.SssI active	WT	no
12.7468	3	M.SssI active	WT	no
13.7186	3	M.SssI active	WT	no
22.515	1	M.SssI active	WT	yes
14.8718	1	M.SssI active	WT	yes
12.7419	2	M.SssI active	WT	yes
4.0146	2	M.SssI active	WT	yes
13.7186	3	M.SssI active	WT	yes
8.11475	3	M.SssI active	WT	yes
84.7025	1	M.SssI inactive	NgTET	no
95.1662	1	M.SssI inactive	NgTET	no
82.0248	2	M.SssI inactive	NgTET	no
67.713	2	M.SssI inactive	NgTET	no
70.5463	3	M.SssI inactive	NgTET	no
73.4411	3	M.SssI inactive	NgTET	no
27.2727	1	M.SssI inactive	NgTET	yes
17.5926	1	M.SssI inactive	NgTET	yes
11.0667	2	M.SssI inactive	NgTET	yes
14.6591	2	M.SssI inactive	NgTET	yes
12.6966	3	M.SssI inactive	NgTET	yes
14.0171	3	M.SssI inactive	NgTET	yes
5.05747	1	M.SssI active	NgTET	no
7.94326	1	M.SssI active	NgTET	no
7.73279	2	M.SssI active	NgTET	no
6.48903	2	M.SssI active	NgTET	no
7.29358	3	M.SssI active	NgTET	no
7.25869	3	M.SssI active	NgTET	no
0.0022619	1	M.SssI active	NgTET	yes
0.00027	1	M.SssI active	NgTET	yes
0.00411111	2	M.SssI active	NgTET	yes
0.00282927	2	M.SssI active	NgTET	yes
0.00261702	3	M.SssI active	NgTET	yes
0.00204545	3	M.SssI active	NgTET	yes
